# Polymorphic 3D genome architecture mediated by transposable elements

**DOI:** 10.64898/2026.01.19.697799

**Authors:** Harsh Shukla, Yuheng Huang, Zita Y. Gao, Yuh Chwen G. Lee

## Abstract

The three-dimensional (3D) folding of the genome plays a crucial role in genome regulation. However, how 3D genome structure varies between individuals and consequently influences genome function and evolution remains poorly understood. One potential source of this variation is transposable elements (TEs), genomic parasites whose location and composition vary between species and individuals. Hosts typically silence TEs through enriching them with repressive epigenetic marks, turning euchromatic TEs into heterochromatin islands, which were shown to spatially interact with pericentromeric heterochromatin (PCH). Because most TE insertions are present in only a few individuals within Drosophila populations, we asked whether polymorphism in the presence/absence of TEs drives varying 3D structures through TE-PCH spatial interactions. We performed deep-coverage Hi-C of two wild-type Drosophila strains and developed a Hi-C analysis framework enabling allelic comparisons of spatial interactions with PCH. Supporting our hypothesis, nearly 40% of strain-specific euchromatic TEs cause their adjacent euchromatic regions to be spatially closer to PCH than TE-free homologous alleles. These interactions are not limited to specific TE families, and, surprisingly, telomere-proximal TEs show a similar propensity as centromere-proximal TEs to enhance PCH interactions. The most defining feature of TEs involved in PCH interactions is H3K9me3 enrichment, revealing a chromatin-based mechanism for TE-mediated 3D genome organization broadly applicable across TE families and genome locations. Importantly, TEs involved in PCH interactions reduce the expression of adjacent genes and are evolutionarily young, indicating stronger selection against them. Our study reveals a previously uncharacterized mechanism by which TEs influence the function and evolution of host genomes by generating polymorphic 3D genome organization.
