## Supplementary Tables for "Polymorphic 3D genome architecture mediated by transposable elements"

### Sheet: Table S1
Table S1. pairtools stats for the two replicates of the two studied strains
Category	A4			A7
	Replicate 1	Replicate 2		Replicate 1	Replicate 2		information
total pairs	347347762	343950642		241351636	278449185		all Hi-C read pairs
unmapped	89474532	87079507		22032933	25984681		Hi-C read pairs with both ends unmapped/multi-mapped (MM, NM, NN)
single endd mapped	44396626	44954464		37809070	43708008		Hi-C read pairs with one end mapped uniquely and the other end unmapped/multi-mapped (NU,MU)
mapped	213476604	211916671		181509633	208756496		Hi-C read pairs with both the ends mapped uniquely (UU+DD)
dups	24748100	24148286		18476317	24900308		PCR duplicates of UU read pairs
nodups	188728504	187768385		163033316	183856188		UU read pairs after removing PCR duplicates
cis	173724913	172938309		149044018	168230394		Intrachromosomal contacts from nondups
trans	15003591	14830076		13989298	15625794		Interchromosomal contacts from nondups
MM	22644828	22072506		18724934	22157289		both ends multi-mapping
NM	3062332	2855984		2096706	2386871		one end unmapped and the other multi-mapped
NN	63767372	62151017		1211293	1440521		both ends unmapped
MU	30143556	29627571		26205105	30633459		one end multi-mapped and the other end uniquely mapped
NU	14253070	15326893		11603965	13074549		one end unmapped and the other end uniquely mapped
UU	188728504	187768385		163033316	183856188		both ends mapped uniquely
DD	24748100	24148286		18476317	24900308		PCR dupliicates
% cis	0.920502	0.921019		0.914194	0.915011		% of read pairs supporting cis interactions
% cis 1kb	0.692287	0.684375		0.717033	0.715356		% of read pairs supporting cis interactions between loci that are at least 1kb apart
% cis 2kb	0.643189	0.640446		0.667336	0.666928		% of read pairs supporting cis interactions between loci that are at least 2kb apart
% cis 4kb	0.582564	0.58367		0.603917	0.604435		% of read pairs supporting cis interactions between loci that are at least 4kb apart
% cis 10kb	0.492975	0.49664		0.507895	0.509198		% of read pairs supporting cis interactions between loci that are at least 10kb apart
% cis 20kb	0.426985	0.431344		0.437009	0.438616		% of read pairs supporting cis interactions between loci that are at least 20kb apart
% cis 40kb	0.366269	0.370783		0.37264	0.374389		% of read pairs supporting cis interactions between loci that are at least 40kb apart
% dup	0.115929	0.113952		0.101792	0.119279		% of PCR duplicates

### Sheet: Table S2
Table S2. Regression analysis for biological features of TEs with significant PCH 3D interactions
		TE with 3D interactions
		A4						A7
		H3K9me3 enrichment			length			H3K9me3 enrichment			length
		coefficient	p-value		coefficient	p-value		coefficient	p-value		coefficient	p-value
	All TEs	0.22	0.13		9.5e-05	0.00041		0.13	0.0023		0.000103	0.0027
TE class	DNA	0.7	0.14		-0.00043	0.42		0.17	0.79		-6e-05	0.78
	RNA	0.18	0.24		8.7e-05	0.0033		0.13	0.0024		7.3e-05	0.042
RNA-based	LTR	0.24	0.15		0.000128	0.0013		0.12	0.0045		8.9e-05	0.066
	non-LTR	0.1	0.82		7.5e-05	0.29		0.34	0.23		4.9e-05	0.49
*Regression model: 3D interaction or not ~ H3K9me3 enrichment + length
